# The gut bacterial natural product colibactin triggers induction of latent viruses in diverse bacteria

**DOI:** 10.1101/2021.05.24.445430

**Authors:** Justin E. Silpe, Joel W. H. Wong, Siân V. Owen, Michael Baym, Emily P. Balskus

## Abstract

Colibactin is a chemically unstable small molecule genotoxin produced by multiple different bacteria, including members of the human gut microbiome.^1,2^ While the biological activity of colibactin has been extensively investigated in mammalian systems,^3^ little is known about its effects on other microorganisms. Here, we discover that colibactin targets bacteria carrying prophages, inducing lytic development via the bacterial SOS response. DNA, added exogenously, protects bacteria from colibactin, as does expressing a colibactin resistance protein (ClbS) in non-colibactin-producing cells. The prophage-inducing effects we observe apply broadly across taxonomically diverse phage-bacteria systems. Finally, we identify bacteria that possess colibactin resistance genes but lack colibactin biosynthetic genes. Many of these bacteria are infected with predicted prophages, and we show that the expression of their ClbS homologs provides immunity from colibactin-triggered induction. Our study reveals a mechanism by which colibactin production could impact microbiomes and highlights an underappreciated role for microbial natural products in influencing population-level events such as phage outbreaks.
