## Supplementary material for "The gut bacterial natural product colibactin triggers induction of latent viruses in diverse bacteria": SI

### Sheet: tblastn_500hits
Supplementary Table 1
Description	Scientific Name	Max Score	Total Score	Query Cover	E value	Per. ident	Acc. Len	Accession		Notes
Escherichia coli ClbS gene, complete cds	Escherichia coli	349	349	1	2e-121	100	513	KX683217.1
Escherichia coli colibactin polyketide biosynthesis gene cluster and flanking regions, strain IHE3034	Escherichia coli	349	349	1	6e-108	100	55140	AM229678.1
Escherichia coli strain RIVM_C018150 chromosome	Escherichia coli	349	349	1	6e-108	100	4335633	CP068996.1
Citrobacter koseri strain FDAARGOS_393 chromosome, complete genome	Citrobacter koseri	349	349	1	6e-108	100	4875257	CP023527.1
Escherichia coli strain FDAARGOS_1296 chromosome, complete genome	Escherichia coli	349	349	1	6e-108	100	4876119	CP070066.1
Escherichia coli strain SF-166, complete genome	Escherichia coli	349	349	1	6e-108	100	4910962	CP012633.1
Escherichia coli strain SCU-122 chromosome, complete genome	Escherichia coli	349	349	1	6e-108	100	4911026	CP051714.1
Citrobacter koseri strain AR_0024 chromosome, complete genome	Citrobacter koseri	349	349	1	6e-108	100	4919580	CP026709.1
Citrobacter koseri MPUCK001 DNA, complete genome	Citrobacter koseri	349	349	1	6e-108	100	4925206	AP023452.1
Citrobacter koseri strain FDAARGOS_287 chromosome, complete genome	Citrobacter koseri	349	349	1	6e-108	100	4925369	CP022073.2
Escherichia coli strain SCAID URN1-2019 chromosome	Escherichia coli	349	349	1	6e-108	100	4937450	CP052057.1
Escherichia coli 536, complete genome	Escherichia coli 536	349	349	1	6e-108	100	4938920	CP000247.1
Escherichia coli strain FDAARGOS_1255 chromosome, complete genome	Escherichia coli	349	910	1	6e-108	100	4947102	CP069447.1
Escherichia coli strain FDAARGOS_1284 chromosome, complete genome	Escherichia coli	349	349	1	6e-108	100	4949188	CP070170.1
Escherichia coli strain 9 chromosome, complete genome	Escherichia coli	349	910	1	6e-108	100	4959978	CP048304.1
Escherichia coli strain FDAARGOS_1292 chromosome, complete genome	Escherichia coli	349	349	1	6e-108	100	4982306	CP070124.1
Escherichia coli PMV-1 main chromosome, complete genome	Escherichia coli PMV-1	349	349	1	6e-108	100	4984940	HG428755.1
Escherichia coli strain P14 chromosome	Escherichia coli	349	349	1	6e-108	100	4988772	CP063970.1
Escherichia coli UM146, complete genome	Escherichia coli UM146	349	349	1	6e-108	100	4993013	CP002167.1
Escherichia coli strain V7 chromosome, complete genome	Escherichia coli	349	349	1	6e-108	100	4995716	CP048855.1
Escherichia coli JML285 DNA, complete genome	Escherichia coli	349	349	1	6e-108	100	4997210	AP024114.1
Escherichia coli strain NMEC O18, complete genome	Escherichia coli	349	349	1	6e-108	100	5002781	CP007275.1
Escherichia coli APEC O18, complete genome	Escherichia coli APEC O18	349	349	1	6e-108	100	5006568	CP006830.1
Escherichia coli strain SCU-116 chromosome, complete genome	Escherichia coli	349	349	1	6e-108	100	5007984	CP051719.1
Escherichia coli O18:H1 strain CFSAN067215 chromosome, complete genome	Escherichia coli O18:H1	349	349	1	6e-108	100	5019440	CP028320.1
Escherichia coli strain FDAARGOS_1293 chromosome, complete genome	Escherichia coli	349	723	1	6e-108	100	5025287	CP070041.1
Escherichia coli strain NGF1, complete genome	Escherichia coli	349	349	1	6e-108	100	5026105	CP016007.1
Escherichia coli strain FDAARGOS_1295 chromosome, complete genome	Escherichia coli	349	349	1	6e-108	100	5028114	CP069890.1
Escherichia coli strain SCU-306 chromosome, complete genome	Escherichia coli	349	349	1	6e-108	100	5029448	CP053231.1
Escherichia coli strain FDAARGOS_1301 chromosome, complete genome	Escherichia coli	349	349	1	6e-108	100	5030370	CP070111.1
Escherichia coli strain FDAARGOS_1297 chromosome, complete genome	Escherichia coli	349	349	1	6e-108	100	5032882	CP070148.1
Escherichia coli BH100L substr. MG2017, complete genome	Escherichia coli	349	349	1	6e-108	100	5033214	CP025716.1
Escherichia coli strain 317 chromosome, complete genome	Escherichia coli	349	349	1	6e-108	100	5035905	CP023357.1
Escherichia coli strain GW-AmxH19 chromosome, complete genome	Escherichia coli	349	349	1	6e-108	100	5037322	CP048647.1
Escherichia coli str. 'clone D i14', complete genome	Escherichia coli str. 'clone D i14'	349	349	1	6e-108	100	5038386	CP002212.1
Escherichia coli str. 'clone D i2', complete genome	Escherichia coli str. 'clone D i2'	349	349	1	6e-108	100	5038386	CP002211.1
Escherichia coli strain SCU-123 chromosome, complete genome	Escherichia coli	349	349	1	6e-108	100	5048496	CP051711.1
Escherichia coli strain FDAARGOS_1261 chromosome, complete genome	Escherichia coli	349	349	1	6e-108	100	5050101	CP069441.1
Escherichia coli strain SCU-108 chromosome, complete genome	Escherichia coli	349	349	1	6e-108	100	5050588	CP051735.1
Escherichia coli THO-006 DNA, complete genome	Escherichia coli	349	910	1	6e-108	100	5052545	AP022533.1
Escherichia coli Nissle 1917 chromosome, complete genome	Escherichia coli Nissle 1917	349	910	1	6e-108	100	5055316	CP022686.1
Escherichia coli strain NissleGFP_pZE21 chromosome, complete genome	Escherichia coli	349	910	1	6e-108	100	5055966	CP035486.1
Escherichia coli strain US03 chromosome, complete genome	Escherichia coli	349	349	1	6e-108	100	5057484	CP048865.1
Escherichia coli strain NCTC10430 genome assembly, chromosome: 1	Escherichia coli	349	349	1	6e-108	100	5059690	LR134208.1
Escherichia coli strain SF-173, complete genome	Escherichia coli	349	536	1	6e-108	100	5059732	CP012631.1
Escherichia coli strain UTI89 chromosome, complete genome	Escherichia coli	349	349	1	6e-108	100	5065741	CP062228.1
Escherichia coli UTI89, complete genome	Escherichia coli UTI89	349	349	1	6e-108	100	5065741	CP000243.1
Escherichia coli strain FDAARGOS_1299 chromosome, complete genome	Escherichia coli	349	349	1	6e-108	100	5071446	CP069978.1
Escherichia coli strain BH100 chromosome, complete genome	Escherichia coli	349	349	1	6e-108	100	5072943	CP024650.2
Escherichia coli SP15 DNA, complete genome	Escherichia coli	349	349	1	6e-108	100	5073631	AP024131.1
Escherichia coli SI-NP020 DNA, complete genome	Escherichia coli	349	349	1	6e-108	100	5073921	AP024130.1
Escherichia coli strain RHBSTW-00087 chromosome, complete genome	Escherichia coli	349	349	1	6e-108	100	5074010	CP056867.1
Escherichia coli strain PA45B, complete genome	Escherichia coli	349	349	1	6e-108	100	5074754	CP021288.1
Escherichia coli strain 19 chromosome, complete genome	Escherichia coli	349	349	1	6e-108	100	5076139	CP048853.1
Escherichia coli NU14, complete genome	Escherichia coli NU14	349	349	1	6e-108	100	5076615	CP019777.1
Escherichia coli strain UPEC129 chromosome, complete genome	Escherichia coli	349	723	1	6e-108	100	5078748	CP071522.1
Escherichia coli strain ATCC 25922 chromosome, complete genome	Escherichia coli	349	723	1	6e-108	100	5080721	CP037449.1
Escherichia coli strain FDAARGOS_1256 chromosome, complete genome	Escherichia coli	349	349	1	6e-108	100	5082895	CP069451.1
Escherichia coli strain BCE049 chromosome, complete genome	Escherichia coli	349	349	1	6e-108	100	5084081	CP042250.1
Escherichia coli strain RIVM_C028497 chromosome, complete genome	Escherichia coli	349	349	1	6e-108	100	5086007	CP068809.1
Escherichia coli RS218, complete genome	Escherichia coli RS218	349	349	1	6e-108	100	5087638	CP007149.1
Escherichia coli strain SCU-112 chromosome, complete genome	Escherichia coli	349	349	1	6e-108	100	5094645	CP051725.1
Escherichia coli strain ST95-32 chromosome, complete genome	Escherichia coli	349	349	1	6e-108	100	5099311	CP043950.1
Escherichia coli strain FDAARGOS_1298 chromosome, complete genome	Escherichia coli	349	349	1	6e-108	100	5105031	CP070115.1
Escherichia coli IHE3034, complete genome	Escherichia coli IHE3034	349	349	1	6e-108	100	5108383	CP001969.1
Escherichia coli strain US29 chromosome, complete genome	Escherichia coli	349	349	1	6e-108	100	5108743	CP048860.1
XXX	Escherichia coli	349	723	1	6e-108	100	5110765	LR730402.1
Escherichia coli strain FDAARGOS_1258 chromosome, complete genome	Escherichia coli	349	349	1	6e-108	100	5112099	CP069500.1
Escherichia coli strain Mt1B1 chromosome	Escherichia coli	349	349	1	6e-108	100	5115630	CP028714.1
Escherichia coli BH100N substr. MG2017, complete genome	Escherichia coli	349	349	1	6e-108	100	5116034	CP025703.1
Escherichia coli strain ECONIH2, complete genome	Escherichia coli	349	349	1	6e-108	100	5116831	CP014667.1
Escherichia coli strain DA61218 chromosome, complete genome	Escherichia coli	349	349	1	6e-108	100	5117558	CP061206.1
Escherichia coli strain PU-1 chromosome, complete genome	Escherichia coli	349	349	1	6e-108	100	5126272	CP042246.1
Escherichia coli strain 95 chromosome	Escherichia coli	349	349	1	6e-108	100	5127303	CP041535.1
Escherichia coli strain EcPF14 chromosome, complete genome	Escherichia coli	349	349	1	6e-108	100	5129852	CP054230.1
Escherichia coli strain D8, complete genome	Escherichia coli	349	349	1	6e-108	100	5130646	CP010151.1
Escherichia coli strain RHB27-C22 chromosome, complete genome	Escherichia coli	349	349	1	6e-108	100	5130725	CP057396.1
Escherichia coli ATCC 25922, complete genome	Escherichia coli ATCC 25922	349	726	1	6e-108	100	5130767	CP009072.1
Escherichia coli strain BH100 chromosome, complete genome	Escherichia coli	349	349	1	6e-108	100	5131212	CP025251.1
Escherichia coli ABU 83972, complete genome	Escherichia coli ABU 83972	349	349	1	6e-108	100	5131397	CP001671.1
Escherichia coli strain 25DN chromosome, complete genome	Escherichia coli	349	723	1	6e-108	100	5132098	CP063983.1
Escherichia coli strain ZLWT chromosome, complete genome	Escherichia coli	349	723	1	6e-108	100	5132223	CP066144.1
Escherichia coli strain RHBSTW-00646 chromosome, complete genome	Escherichia coli	349	349	1	6e-108	100	5133694	CP056370.1
Escherichia coli strain M1/5 chromosome, complete genome	Escherichia coli	349	910	1	6e-108	100	5138587	CP053296.1
Escherichia coli strain SCU-484 chromosome, complete genome	Escherichia coli	349	349	1	6e-108	100	5139277	CP051744.1
Escherichia coli strain K56-43-un chromosome, complete genome	Escherichia coli	349	349	1	6e-108	100	5140708	CP053079.1
Escherichia coli strain FDAARGOS_1304 chromosome, complete genome	Escherichia coli	349	349	1	6e-108	100	5141076	CP069990.1
Escherichia coli strain ExPEC XM chromosome, complete genome	Escherichia coli	349	349	1	6e-108	100	5146765	CP025328.1
Escherichia coli strain EcPF5 chromosome, complete genome	Escherichia coli	349	349	1	6e-108	100	5147412	CP054236.1
Escherichia coli strain ATCC 25922 chromosome, complete genome	Escherichia coli	349	723	1	6e-108	100	5152857	CP032085.1
Escherichia coli strain K-15KW01, complete genome	Escherichia coli	349	349	1	6e-108	100	5154641	CP016358.1
Escherichia coli strain 131 chromosome	Escherichia coli	349	349	1	6e-108	100	5164014	CP041546.1		truncated clbQ
Escherichia coli strain RIVM_C028724 chromosome, complete genome	Escherichia coli	349	349	1	6e-108	100	5165070	CP068816.1
Escherichia coli strain NCTC9022 genome assembly, chromosome: 1	Escherichia coli	349	349	1	6e-108	100	5167677	LR134237.1
Escherichia coli strain JJ1897, complete genome	Escherichia coli	349	349	1	6e-108	100	5174541	CP013837.1		truncated clbQ
Escherichia coli strain UPEC 26-1, complete genome	Escherichia coli	349	349	1	6e-108	100	5178720	CP016497.1
Escherichia coli KS-P019 DNA, complete genome	Escherichia coli	349	349	1	6e-108	100	5178760	AP024123.1
Escherichia coli strain RIVM_C029324 chromosome, complete genome	Escherichia coli	349	349	1	6e-108	100	5191412	CP068822.1
Escherichia coli strain RIVM_C028620 chromosome, complete genome	Escherichia coli	349	349	1	6e-108	100	5192168	CP068815.1
Escherichia coli strain LS4 chromosome, complete genome	Escherichia coli	349	349	1	6e-108	100	5196956	CP024717.1		truncated clbQ
Escherichia coli isolate NQ3 chromosome, complete genome	Escherichia coli	349	349	1	6e-108	100	5196957	CP024720.1		truncated clbQ
Escherichia coli strain FDAARGOS_1251 chromosome, complete genome	Escherichia coli	349	349	1	6e-108	100	5201262	CP069445.1
Escherichia coli strain RHBSTW-01004 chromosome, complete genome	Escherichia coli	349	349	1	6e-108	100	5201279	CP056190.1
Escherichia coli strain US31 chromosome, complete genome	Escherichia coli	349	536	1	6e-108	100	5201875	CP048857.1
Escherichia coli strain Combat2C1 chromosome, complete genome	Escherichia coli	349	349	1	6e-108	100	5202049	CP019243.1
Escherichia coli strain UPEC_U013 chromosome, complete genome	Escherichia coli	349	349	1	6e-108	100	5203972	CP058596.1
Escherichia coli strain FDAARGOS_1303 chromosome, complete genome	Escherichia coli	349	349	1	6e-108	100	5205669	CP070045.1
Escherichia coli strain RHBSTW-00072 chromosome, complete genome	Escherichia coli	349	349	1	6e-108	100	5206684	CP056876.1
Escherichia coli strain RHBSTW-00372 chromosome, complete genome	Escherichia coli	349	349	1	6e-108	100	5206754	CP056569.1
Escherichia coli strain Es_ST80_L1_NDM_10_2017 chromosome, complete genome	Escherichia coli	349	349	1	6e-108	100	5214712	CP031215.1
Escherichia coli strain FDAARGOS_1257 chromosome, complete genome	Escherichia coli	349	349	1	6e-108	100	5218953	CP069480.1
Escherichia coli strain RIVM_C028786 chromosome, complete genome	Escherichia coli	349	349	1	6e-108	100	5220173	CP068817.1
Escherichia coli strain FDAARGOS_1252 chromosome, complete genome	Escherichia coli	349	349	1	6e-108	100	5223257	CP069528.1
Escherichia coli strain FDAARGOS_1262 chromosome, complete genome	Escherichia coli	349	349	1	6e-108	100	5225337	CP069517.1
Escherichia coli strain RIVM_C017887 chromosome, complete genome	Escherichia coli	349	349	1	6e-108	100	5227631	CP068799.1
Escherichia coli CFT073, complete genome	Escherichia coli CFT073	349	349	1	6e-108	100	5231428	AE014075.1
Escherichia coli strain 73 chromosome	Escherichia coli	349	349	1	6e-108	100	5242387	CP041538.1
Escherichia coli NS-NP030 DNA, complete genome	Escherichia coli	349	349	1	6e-108	100	5276741	AP024126.1
Escherichia coli strain RHBSTW-00147 chromosome, complete genome	Escherichia coli	349	349	1	6e-108	100	5279096	CP056816.1
Klebsiella pneumoniae strain FDAARGOS_775 chromosome, complete genome	Klebsiella pneumoniae	349	349	1	6e-108	100	5303035	CP040993.1
Escherichia coli strain KC-Dl-1 chromosome, complete genome	Escherichia coli	349	349	1	6e-108	100	5305214	CP063046.1
Escherichia coli ECSC054 DNA, complete genome	Escherichia coli	349	349	1	6e-108	100	5305870	AP024112.1
Escherichia coli strain HB37 chromosome HB37, complete sequence	Escherichia coli	349	349	1	6e-108	100	5307814	CP053080.1
Escherichia coli strain US32 chromosome, complete genome	Escherichia coli	349	349	1	6e-108	100	5317156	CP048606.1
Escherichia coli strain SCU-387 chromosome, complete genome	Escherichia coli	349	349	1	6e-108	100	5329017	CP051688.1
Escherichia coli strain SCU-101 chromosome, complete genome	Escherichia coli	349	349	1	6e-108	100	5357129	CP048920.1
Escherichia coli strain FDAARGOS_1267 chromosome, complete genome	Escherichia coli	349	349	1	6e-108	100	5363683	CP069522.1
Escherichia coli strain RHBSTW-00466 chromosome, complete genome	Escherichia coli	349	349	1	6e-108	100	5363851	CP056481.1
Klebsiella pneumoniae strain WCHKP13F2 chromosome, complete genome	Klebsiella pneumoniae	349	349	1	6e-108	100	5375242	CP028391.2
Escherichia coli strain US12 chromosome, complete genome	Escherichia coli	349	349	1	6e-108	100	5418064	CP048863.1
Klebsiella pneumoniae str. Kp52.145, chromosome, complete genome	Klebsiella pneumoniae	349	349	1	6e-108	100	5438894	FO834906.1
Escherichia coli Nissle 1917, complete genome	Escherichia coli Nissle 1917	349	1052	1	6e-108	100	5441200	CP007799.1
Escherichia coli strain SCU-488 chromosome, complete genome	Escherichia coli	337	337	0.96	1e-103	100	5065998	CP054449.1
Klebsiella pneumoniae strain 16703761 ICEKp10 mobile element, complete sequence	Klebsiella pneumoniae	348	348	1	1e-107	99.41	137626	KY454634.1
Citrobacter koseri ATCC BAA-895, complete genome	Citrobacter koseri ATCC BAA-895	348	348	1	1e-107	99.41	4720462	CP000822.1
Citrobacter koseri strain FDAARGOS_1029 chromosome, complete genome	Citrobacter koseri	348	348	1	1e-107	99.41	4721681	CP066089.1
Klebsiella pneumoniae strain D17KP0013 chromosome, complete genome	Klebsiella pneumoniae	348	348	1	1e-107	99.41	4971228	CP052344.1
Klebsiella pneumoniae strain F16KP0011 chromosome, complete genome	Klebsiella pneumoniae	348	348	1	1e-107	99.41	5073299	CP052197.1
Klebsiella pneumoniae strain F16KP0037 chromosome, complete genome	Klebsiella pneumoniae	348	348	1	1e-107	99.41	5091544	CP052181.1
Klebsiella aerogenes strain NCTC9735 genome assembly, chromosome: 1	Klebsiella aerogenes	348	348	1	1e-107	99.41	5190487	LR134475.1
Klebsiella pneumoniae strain D16KP0144 chromosome, complete genome	Klebsiella pneumoniae	348	348	1	1e-107	99.41	5199466	CP052356.1
Klebsiella aerogenes strain FDAARGOS_139 chromosome, complete genome	Klebsiella aerogenes	348	348	1	1e-107	99.41	5215793	CP014748.2
Klebsiella aerogenes strain FDAARGOS_363 chromosome, complete genome	Klebsiella aerogenes	348	348	1	1e-107	99.41	5245455	CP023963.1
Klebsiella pneumoniae strain 11492 chromosome, complete genome	Klebsiella pneumoniae	348	348	1	1e-107	99.41	5252687	CP026021.1
Klebsiella pneumoniae strain F16KP0019 chromosome, complete genome	Klebsiella pneumoniae	348	348	1	1e-107	99.41	5255157	CP052189.1
Klebsiella aerogenes strain AR_0062 chromosome, complete genome	Klebsiella aerogenes	348	348	1	1e-107	99.41	5264003	CP026756.1
Klebsiella aerogenes strain Y6 chromosome, complete genome	Klebsiella aerogenes	348	348	1	1e-107	99.41	5266224	CP045868.1
Klebsiella aerogenes strain Y3 chromosome, complete genome	Klebsiella aerogenes	348	348	1	1e-107	99.41	5272156	CP045869.1
Klebsiella pneumoniae strain F16KP0002 chromosome, complete genome	Klebsiella pneumoniae	348	348	1	1e-107	99.41	5272754	CP052203.1
Klebsiella pneumoniae strain B17KP0067 chromosome, complete genome	Klebsiella pneumoniae	348	348	1	1e-107	99.41	5273048	CP052494.1
Klebsiella aerogenes strain Y1 chromosome, complete genome	Klebsiella aerogenes	348	348	1	1e-107	99.41	5295061	CP045870.1
Klebsiella pneumoniae strain F16KP0082 chromosome, complete genome	Klebsiella pneumoniae	348	348	1	1e-107	99.41	5308926	CP052162.1
Klebsiella pneumoniae strain E17KP0033 chromosome, complete genome	Klebsiella pneumoniae	348	348	1	1e-107	99.41	5309923	CP052231.1
Klebsiella aerogenes strain FDAARGOS_152 chromosome, complete genome	Klebsiella aerogenes	348	348	1	1e-107	99.41	5317141	CP014029.2
Klebsiella pneumoniae TA6363 DNA, complete genome	Klebsiella pneumoniae	348	348	1	1e-107	99.41	5318671	AP019665.1
Klebsiella pneumoniae strain F16KP0084 chromosome, complete genome	Klebsiella pneumoniae	348	348	1	1e-107	99.41	5318776	CP052158.1
Klebsiella pneumoniae strain C16KP0098 chromosome, complete genome	Klebsiella pneumoniae	348	348	1	1e-107	99.41	5321607	CP052443.1
Klebsiella aerogenes strain AR_0009 chromosome, complete genome	Klebsiella aerogenes	348	348	1	1e-107	99.41	5323040	CP024885.1
Klebsiella pneumoniae subsp. pneumoniae 1158, complete genome	Klebsiella pneumoniae subsp. pneumoniae 1158	348	348	1	1e-107	99.41	5341039	CP006722.1
Klebsiella pneumoniae strain FDAARGOS_1312 chromosome, complete genome	Klebsiella pneumoniae	348	348	1	1e-107	99.41	5342001	CP069940.1
Klebsiella pneumoniae strain LS355 chromosome	Klebsiella pneumoniae	348	348	1	1e-107	99.41	5343037	CP025641.1
Klebsiella pneumoniae strain C16KP0050 chromosome, complete genome	Klebsiella pneumoniae	348	348	1	1e-107	99.41	5354968	CP052476.1
Klebsiella pneumoniae strain KP1692 chromosome, complete genome	Klebsiella pneumoniae	348	348	1	1e-107	99.41	5370920	CP041023.1
Klebsiella pneumoniae strain cr-hvkp3 chromosome, complete genome	Klebsiella pneumoniae	348	348	1	1e-107	99.41	5370942	CP024707.1
Klebsiella pneumoniae strain KP1677 chromosome, complete genome	Klebsiella pneumoniae	348	348	1	1e-107	99.41	5371084	CP041022.1
Klebsiella pneumoniae strain C16KP0049 chromosome, complete genome	Klebsiella pneumoniae	348	348	1	1e-107	99.41	5374015	CP052698.1
Klebsiella pneumoniae strain C16KP0192 chromosome, complete genome	Klebsiella pneumoniae	348	348	1	1e-107	99.41	5376335	CP052679.1
Klebsiella pneumoniae subsp. pneumoniae strain KUH-KPNHVF1 chromosome, complete genome	Klebsiella pneumoniae subsp. pneumoniae	348	348	1	1e-107	99.41	5377974	CP047675.1
Klebsiella pneumoniae subsp. pneumoniae strain SC-7 chromosome, complete genome	Klebsiella pneumoniae subsp. pneumoniae	348	348	1	1e-107	99.41	5379591	CP030269.1
Klebsiella pneumoniae subsp. pneumoniae strain KUH-KPNHVL1 chromosome, complete genome	Klebsiella pneumoniae subsp. pneumoniae	348	348	1	1e-107	99.41	5382236	CP047677.1
Klebsiella pneumoniae strain A16KP0135 chromosome, complete genome	Klebsiella pneumoniae	348	348	1	1e-107	99.41	5382945	CP052562.1
Klebsiella pneumoniae subsp. pneumoniae 1084, complete genome	Klebsiella pneumoniae subsp. pneumoniae 1084	348	348	1	1e-107	99.41	5386705	CP003785.1
Klebsiella aerogenes strain FDAARGOS_327 chromosome, complete genome	Klebsiella aerogenes	348	348	1	1e-107	99.41	5387939	CP031756.1
Klebsiella pneumoniae strain ST23 chromosome, complete genome	Klebsiella pneumoniae	348	348	1	1e-107	99.41	5393085	CP037742.1
Klebsiella pneumoniae strain E16KP0290 chromosome, complete genome	Klebsiella pneumoniae	348	348	1	1e-107	99.41	5394084	CP052258.1
Klebsiella pneumoniae strain KPN236 chromosome, complete genome	Klebsiella pneumoniae	348	348	1	1e-107	99.41	5397482	CP072492.1
Klebsiella pneumoniae strain B16KP0141 chromosome, complete genome	Klebsiella pneumoniae	348	348	1	1e-107	99.41	5400360	CP052537.1
Klebsiella aerogenes strain RHBSTW-00898 chromosome, complete genome	Klebsiella aerogenes	348	348	1	1e-107	99.41	5404196	CP056260.1
Klebsiella pneumoniae strain C16KP0129 chromosome, complete genome	Klebsiella pneumoniae	348	348	1	1e-107	99.41	5405347	CP052427.1
Klebsiella pneumoniae strain ED2, complete genome	Klebsiella pneumoniae	348	348	1	1e-107	99.41	5412960	CP016813.1
Klebsiella pneumoniae strain HS09565 chromosome	Klebsiella pneumoniae	348	348	1	1e-107	99.41	5414670	CP025631.1
Klebsiella pneumoniae strain B16KP0157 chromosome, complete genome	Klebsiella pneumoniae	348	348	1	1e-107	99.41	5414926	CP052533.1
Klebsiella pneumoniae strain ent1077 chromosome, complete genome	Klebsiella pneumoniae	348	348	1	1e-107	99.41	5415338	CP060281.1
Enterobacter aerogenes EA1509E complete genome	Klebsiella aerogenes EA1509E	348	348	1	1e-107	99.41	5419609	FO203355.1
Klebsiella pneumoniae strain E16KP0311 chromosome, complete genome	Klebsiella pneumoniae	348	348	1	1e-107	99.41	5422797	CP052619.1
Klebsiella pneumoniae strain F16KP0075 chromosome, complete genome	Klebsiella pneumoniae	348	348	1	1e-107	99.41	5424181	CP052167.1
Klebsiella pneumoniae strain E16KP0093 chromosome, complete genome	Klebsiella pneumoniae	348	590	1	1e-107	99.41	5425329	CP052315.1
Klebsiella pneumoniae strain E16KP0115 chromosome, complete genome	Klebsiella pneumoniae	348	348	1	1e-107	99.41	5429609	CP052635.1
Klebsiella pneumoniae strain LS357 chromosome	Klebsiella pneumoniae	348	590	1	1e-107	99.41	5434278	CP025639.1
Klebsiella pneumoniae strain JS161205112 chromosome, complete genome	Klebsiella pneumoniae	348	348	1	1e-107	99.41	5438081	CP071324.1
Klebsiella pneumoniae strain 11420 chromosome, complete genome	Klebsiella pneumoniae	348	348	1	1e-107	99.41	5438591	CP026023.1
Klebsiella pneumoniae strain R1701 chromosome, complete genome	Klebsiella pneumoniae	348	348	1	1e-107	99.41	5438860	CP039968.1
Klebsiella pneumoniae strain C17KP0020 chromosome, complete genome	Klebsiella pneumoniae	348	590	1	1e-107	99.41	5444709	CP052404.1
Klebsiella pneumoniae strain MAR14-456 chromosome, complete genome	Klebsiella pneumoniae	348	348	1	1e-107	99.41	5446456	CP063277.1
Klebsiella pneumoniae strain 3214 chromosome, complete genome	Klebsiella pneumoniae	348	348	1	1e-107	99.41	5448209	CP028850.1
Klebsiella aerogenes strain G7 chromosome, complete genome	Klebsiella aerogenes	348	348	1	1e-107	99.41	5452368	CP011539.1
Klebsiella pneumoniae strain KPHS1249 chromosome, complete genome	Klebsiella pneumoniae	348	348	1	1e-107	99.41	5458646	CP027189.1
Klebsiella pneumoniae subsp. pneumoniae strain RJF999, complete genome	Klebsiella pneumoniae subsp. pneumoniae	348	348	1	1e-107	99.41	5461919	CP014010.1
Klebsiella pneumoniae strain AP8555 chromosome, complete genome	Klebsiella pneumoniae	348	348	1	1e-107	99.41	5463931	CP035383.1
Klebsiella pneumoniae strain SGH10 chromosome, complete genome	Klebsiella pneumoniae	348	348	1	1e-107	99.41	5485114	CP025080.1
Klebsiella pneumoniae strain NU-CRE085 chromosome, complete genome	Klebsiella pneumoniae	348	348	1	1e-107	99.41	5488905	CP061399.1
Klebsiella pneumoniae strain C17KP0039 chromosome, complete genome	Klebsiella pneumoniae	348	348	1	1e-107	99.41	5513610	CP052399.1
Klebsiella pneumoniae strain C16KP0122 chromosome, complete genome	Klebsiella pneumoniae	348	348	1	1e-107	99.41	5532256	CP052431.1
Klebsiella pneumoniae strain HS102438	Klebsiella pneumoniae	348	348	1	1e-107	99.41	5534518	CP025633.1
Klebsiella pneumoniae strain NU-CRE047 chromosome, complete genome	Klebsiella pneumoniae	348	348	1	1e-107	99.41	5537943	CP025037.1
Klebsiella pneumoniae subsp. pneumoniae strain KPNIH33, complete genome	Klebsiella pneumoniae subsp. pneumoniae	348	348	1	1e-107	99.41	5574202	CP009771.1
Klebsiella pneumoniae strain P1428, complete genome	Klebsiella pneumoniae	348	348	1	1e-107	99.41	5633290	CP017994.1
Shigella flexneri strain SFL1520 chromosome, complete genome	Shigella flexneri	348	348	1	2e-107	99.41	4575536	CP032513.1		truncated clbQ
Shigella dysenteriae strain CFSAN029786 chromosome, complete genome	Shigella dysenteriae	348	348	1	2e-107	99.41	4716545	CP045784.1		truncated clbQ
Escherichia coli strain 78-Pyelo chromosome, complete genome	Escherichia coli	348	348	1	2e-107	99.41	5192390	CP048867.1		truncated clbQ
Escherichia coli strain M-17 chromosome, complete genome	Escherichia coli	345	345	1	1e-106	99.41	5028010	CP068394.1
Escherichia coli O2:H6 strain PG20180057 chromosome, complete genome	Escherichia coli O2:H6	345	345	1	1e-106	99.41	5044633	CP043181.1
Escherichia coli strain 04-00955 chromosome, complete genome	Escherichia coli	345	345	1	1e-106	99.41	5349824	CP035498.1
Klebsiella aerogenes strain FDAARGOS_513 chromosome, complete genome	Klebsiella aerogenes	348	348	1	2e-107	98.82	5259024	CP033817.1
Klebsiella pneumoniae strain C16KP0164 chromosome, complete genome	Klebsiella pneumoniae	348	348	1	2e-107	98.82	5301117	CP052422.1
Klebsiella pneumoniae strain E16KP0224 chromosome, complete genome	Klebsiella pneumoniae	348	348	1	2e-107	98.82	5344465	CP052280.1
Klebsiella pneumoniae strain AR_0117, complete genome	Klebsiella pneumoniae	348	348	1	2e-107	98.82	5345997	CP020061.1
Klebsiella pneumoniae strain C16KP0065 chromosome, complete genome	Klebsiella pneumoniae	348	348	1	2e-107	98.82	5399271	CP052451.1
Klebsiella pneumoniae strain C17KP0040 chromosome, complete genome	Klebsiella pneumoniae	348	348	1	2e-107	98.82	5400654	CP052392.1
Klebsiella pneumoniae strain D16KP0146 chromosome, complete genome	Klebsiella pneumoniae	348	348	1	2e-107	98.82	5430444	CP052351.1
Klebsiella pneumoniae strain NU-CRE055 chromosome, complete genome	Klebsiella pneumoniae	348	348	1	2e-107	98.82	5435729	CP061404.1
Klebsiella pneumoniae strain MNCRE69, complete genome	Klebsiella pneumoniae	348	348	1	2e-107	98.82	5452922	CP018427.1
Klebsiella pneumoniae strain MNCRE78, complete genome	Klebsiella pneumoniae	348	348	1	2e-107	98.82	5454003	CP018428.1
Klebsiella pneumoniae strain E16KP0102 chromosome, complete genome	Klebsiella pneumoniae	348	348	1	2e-107	98.82	5458571	CP052309.1
Klebsiella pneumoniae strain CR14, complete genome	Klebsiella pneumoniae	348	348	1	2e-107	98.82	5470889	CP015392.1
Klebsiella pneumoniae strain MNCRE53, complete genome	Klebsiella pneumoniae	348	348	1	2e-107	98.82	5490693	CP018437.1
Klebsiella pneumoniae strain 33Kpn22 chromosome, complete genome	Klebsiella pneumoniae	348	348	1	2e-107	98.82	5501536	CP069046.1
Klebsiella pneumoniae strain AR_0120, complete genome	Klebsiella pneumoniae	348	348	1	2e-107	98.82	5514199	CP021833.1
Klebsiella pneumoniae subsp. pneumoniae strain KPNIH32, complete genome	Klebsiella pneumoniae subsp. pneumoniae	348	348	1	2e-107	98.82	5515525	CP009775.1
